# Enhanced muscle uptake of chemically optimized miR-23b antisense oligonucleotides as lead compounds for Myotonic Dystrophy type 1

**DOI:** 10.1101/2025.07.30.667638

**Authors:** Irene González-Martínez, Estefanía Cerro-Herreros, Marc Carrascosa-Sàez, Andrea García-Rey, Diego Piqueras Losilla, Anna Colom-Rodrigo, Nerea Moreno, Mouli Chakraborty, Aline Huguet-Lachon, Anchel González-Barriga, Neia Naldaiz-Gastesi, Martxel Dehesa, Ana Díaz-Maqueda, Nuria Barquero, Miguel A Varela, Adolfo López de Munain, Ramon Eritja, Geneviève Gourdon, Arturo López-Castel, Manuel Pérez-Alonso, Beatriz Llamusi, Rubén Artero

## Abstract

Myotonic dystrophy type 1 (DM1) is a multisystemic disorder caused by CTG repeat expansions in *DMPK*. Mutant transcripts containing expanded CUG repeats form ribonuclear foci that sequester muscleblind-like splicing regulator (MBNL) proteins, key regulators of RNA splicing and metabolism. This functional depletion leads to widespread mis-splicing and persistence of fetal transcript profiles, which underlie muscle weakness, myotonia, and muscle atrophy. In addition, miR-23b is upregulated in DM1 muscle and further represses MBNL1 translation, amplifying molecular defects. We developed chemically optimized miRNA-targeting antisense oligonucleotides (antimiRs) to inhibit miR-23b and restore functional MBNL1 levels. Using a multi-step screening process, we evaluated antimiRs with varying sequences, lengths, chemical modifications, and lipid conjugations. A key optimization was a 3’-oleic acid conjugation combined with specific chemical modifications, which enhanced muscle uptake and efficacy. Lead candidates showed strong activity in preclinical models (*HSA^LR^* and DMSXL mice, and human myoblasts), increasing MBNL1 levels, correcting mis-splicing, improving muscle strength, and reducing myotonia. They also exhibited efficient biodistribution to skeletal muscle, a critical DM1-affected tissue. *In vitro* toxicology indicated a favorable safety profile with minimal immune or renal toxicity. The antimiR mechanism was conserved in rat and pig fibroblasts. Overall, two lead antimiRs emerged as promising therapeutic candidates for DM1, with improved pharmacokinetics, tissue targeting, and safety, supporting the potential of microRNA-based approaches to correct key molecular defects in this disorder.
