## Supplementary material for "Enhanced muscle uptake of chemically optimized miR-23b antisense oligonucleotides as lead compounds for Myotonic Dystrophy type 1": Dataset S1

### Sheet: Molecular rescue
	Sample ID	Genotipe	Treatment	Sex	Dose (mg/kg)	Time dose (days)	Gast. Mbnl1 Protein	Quads Mbnl1 Protein	Skeletal muscle Mbnl1 protein	Tibialis Mbnl1 Protein	Gast. MBNL1 relative expression	Quads MBNL1 relative expression	Skeletal muscle MBNL1 relative expression	Gast. MBNL2 relative expression	Quads MBNL2 relative expression	Skeletal muscle MBNL2 relative expression	Gast. miR-23b relative expression	Quads miR-23b relative expression	Skeletal muscle miR-23b relative expression	Gast. miR-218 relative expression	Quads miR-218 relative expression	Skeletal muscle miR-218 relative expression
	312-1	HSA[LR]	PBS	Male	0	5	1.169	1.01038	-	-	-	-	-	-	-	-	-	-	-	-	-	-
	635-1	HSA[LR]	PBS	Male	0	5	0.831	0.989625	-	-	-	-	-	-	-	-	-	-	-	-	-	-
	909-1	HSA[LR]	PBS	Male	0	5	0.856556	0.630873	-	-	-	-	-	-	-	-	-	-	-	-	-	-
	912-1	HSA[LR]	PBS	Male	0	5	1.13736	1.2689	-	-	-	-	-	-	-	-	-	-	-	-	-	-
	916-1	HSA[LR]	PBS	Male	0	5	1.00609	1.10023	-	-	-	-	-	-	-	-	-	-	-	-	-	-
	1356-1	HSA[LR]	PBS	Male	0	5	1.26075	1.25104	-	-	-	-	-	-	-	-	-	-	-	-	-	-
	1254-1	HSA[LR]	PBS	Male	0	5	0.739245	0.748963	-	-	-	-	-	-	-	-	-	-	-	-	-	-
	2384-1	HSA[LR]	PBS	Female	0	5	1.08207	0.665775	0.873921	-	0.889297	0.898012	0.893655	1.12396	0.783459	0.95371	1.24547	1.09968	1.17258	-	-	-
	2385-1	HSA[LR]	PBS	Female	0	5	0.854206	1.17853	1.01637	-	1.0226	1.05102	1.03681	0.912273	1.3875	1.14989	0.970809	1.02906	0.999933	-	-	-
	2386-1	HSA[LR]	PBS	Male	0	5	1.06373	1.1557	1.10971	-	1.09963	1.05951	1.07957	0.975267	0.919923	0.947595	0.827049	0.883676	0.855363	-	-	-
	3269-1	HSA[LR]	PBS	Female	0	7	1.11235	1.03619	1.019	-	0.752367	0.973942	0.863155	0.811738	1.14132	0.976529	1.03718	0.975605	1.00639	-	-	-
	3268-3	HSA[LR]	PBS	Male	0	7	0.855688	1.16631	0.981	-	1.01929	1.06227	1.04078	0.912987	1.03362	0.973304	1.16553	0.937399	1.05146	-	-	-
	3270-1	HSA[LR]	PBS	Male	0	7	1.03196	0.797494	1.074	-	1.30398	0.966568	1.13527	1.34933	0.847678	1.09851	0.827224	1.09346	0.96034	-	-	-
	3271-3	HSA[LR]	PBS	Female	0	15	1.07693	0.866301	0.971616	-	-	-	-	-	-	-	-	-	-	-	-	-
	3268-2	HSA[LR]	PBS	Male	0	15	0.951234	0.770451	0.860843	-	-	-	-	-	-	-	-	-	-	-	-	-
	3266-2	HSA[LR]	PBS	Male	0	15	0.852292	1.20094	1.02662	-	-	-	-	-	-	-	-	-	-	-	-	-
	3270-1	HSA[LR]	PBS	Male	0	15	1.10449	0.973064	1.03878	-	-	-	-	-	-	-	-	-	-	-	-	-
	3511-1	HSA[LR]	PBS	Female	0	15	1.01424	1.18997	1.10211	-	-	-	-	-	-	-	-	-	-	-	-	-
	2972-1	HSA[LR]	PBS	Male	0	5	1.04449	0.799453	0.921971	-	1.0499	1.09914	1.07452	1.16166	1.13583	1.14875	-	-	-	-	0.656852	0.656852
	3057-1	HSA[LR]	PBS	Male	0	5	1.07372	0.962353	1.01804	-	1.0613	1.01352	1.03741	0.939686	1.03296	0.986323	-	-	-	0.992781	0.730775	0.861778
	2911-1	HSA[LR]	PBS	Female	0	5	0.908705	0.969744	0.939225	-	0.860982	0.957562	0.909272	0.885564	0.811707	0.848635	-	-	-	-	0.879507	0.879507
	3058-1	HSA[LR]	PBS	Female	0	5	0.974321	1.17729	1.07581	-	0.910642	0.975743	0.943192	1.14819	1.04711	1.09765	-	-	-	1.13341	1.45081	1.29211
	2971-1	HSA[LR]	PBS	Female	0	5	1.17863	1.09116	1.1349	-	1.14464	0.960755	1.0527	0.900959	1.0028	0.951877	-	-	-	0.873814	1.28205	1.07793
	3214-2	FVB	PBS	Male	0	15			1.70378	-	1.26801	1.66857	1.46829	2.13954	1.6451	1.87541	0.730077	0.259233	0.494655	0.724359	0.492765	0.608562
	3142-1	FVB	PBS	Male	0	15			1.89914	-	1.02202	2.90382	1.96292	3.13318	1.67395	2.41125	0.754106	1,91*	0.754106	1,053*	0.466969	0.466969
	3141-1	FVB	PBS	Female	0	15			1.78483	-	1.18804	1.47075	1.32939	1.47515	2.22523	1.84866	0.372218	0.0635453	0.217881	0.749424	0.305477	0.527451
	3141-2	FVB	PBS	Female	0	15			1.66495	-	1.70007	2.46858	2.08432	1.66351	2.24295	1.97014	0.811819	0.380639	0.596229	0.334189	0.34992	0.342054
	3850-1	FVB	PBS	Male	0	15			1.61247	-	1.11932	2.31082	1.71507	2.61023	1.89219	2.22609	0.493384	0.56697	0.530177	0.184088	0.155163	0.169625
	846	DMSXL	PBS	Male	0	30	0.9561	-	-	0.5065	-	-	-	-	-	-	-	-	-	-	-	-
	926	DMSXL	PBS	Male	0	30	1.2295	-	-	1.1702	-	-	-	-	-	-	-	-	-	-	-	-
	1373	DMSXL	PBS	Male	0	30	0.7402	-	-	1.2828	-	-	-	-	-	-	-	-	-	-	-	-
	13777	DMSXL	PBS	Male	0	30	0.8641	-	-	0.8346	-	-	-	-	-	-	-	-	-	-	-	-
	13817	DMSXL	PBS	Male	0	30	0.8604	-	-	1.1294	-	-	-	-	-	-	-	-	-	-	-	-
	13830	DMSXL	PBS	Male	0	30	1.3497	-	-	1.0763	-	-	-	-	-	-	-	-	-	-	-	-
	513-4	HSA[LR]	X821	Male	100	5	2.685	2.8977	-	-	-	-	-	-	-	-	-	-	-	-	-	-
	635-3	HSA[LR]	X821	Male	100	5	1.763	1.93206	-	-	-	-	-	-	-	-	-	-	-	-	-	-
	636-1	HSA[LR]	X821	Male	100	5	2.842	2.85692	-	-	-	-	-	-	-	-	-	-	-	-	-	-
	927	DMSXL	X821	Male	25	30	1.4438	-	-	2.2315	-	-	-	-	-	-	-	-	-	-	-	-
	1398	DMSXL	X821	Male	25	30	1.488	-	-	4.7698	-	-	-	-	-	-	-	-	-	-	-	-
	1399	DMSXL	X821	Male	25	30	1.8813	-	-	3.2025	-	-	-	-	-	-	-	-	-	-	-	-
	13806	DMSXL	X821	Male	25	30	1.6083	-	-	1.5449	-	-	-	-	-	-	-	-	-	-	-	-
	2189	DMSXL	X821	Male	25	30	1.2121	-	-	1.3723	-	-	-	-	-	-	-	-	-	-	-	-
	13835	DMSXL	X821	Male	25	30	1.3049	-	-	1.6203	-	-	-	-	-	-	-	-	-	-	-	-
	2384-3	HSA[LR]	X821-7	Female	3	5	1.21023	2.71054	1.96038	-	1.8266	1.3168	1.5717	1.20527	1.45406	1.32967	0.909275	0.77577	0.842522	-	-	-
	2336-2	HSA[LR]	X821-7	Female	3	5	0.926224	1.63589	1.28106	-	1.03757	1.19323	1.1154	1.64924	1.66597	1.65761	0.728444	0.576937	0.65269	-	-	-
	2385-2	HSA[LR]	X821-7	Female	3	5	1.14845	1.41331	1.28088	-	1.60867	1.16885	1.38876	1.13954	1.08117	1.11035	0.55629	0.299083	0.427687	-	-	-
	2337-2	HSA[LR]	X821-7	Male	3	5	0.96563	1.47757	1.2216	-	1.34098	1.34374	1.34236	1.46662	1.40222	1.43442	0.285758	0.318617	0.302188	-	-	-
	2385-4	HSA[LR]	5'X82107	Female	3	5	2.31903	1.37852	1.84877	-	1.26258	1.17222	1.2174	1.34556	1.23804	1.2918	0.250453	0.657566	0.454009	-	-	-
	2468-3	HSA[LR]	5'X82107	Female	3	5	2.06981	1.63716	1.85349	-	1.00043	1.87106	1.43575	1.5542	1.93426	1.74423	0.340331	0.707028	0.523679	-	-	-
	2469-2	HSA[LR]	5'X82107	Male	3	5	1.42103	1.4081	1.41456	-	1.2578	1.81454	1.53617	1.68446	1.28561	1.48504	0.732529	0.966796	0.849662	-	-	-
	2468-2	HSA[LR]	X82107	Female	3	5	1.56729	1.44536	1.50632	-	1.03768	1.25271	1.1452	1.32681	1.93598	1.6314	0.187079	0.218195	0.202637	-	-	-
	2385-3	HSA[LR]	X82107	Female	3	5	2.9274	1.35557	2.14148	-	1.22174	1.86969	1.54572	1.51917	1.50341	1.51129	0.257672	0.191591	0.224631	-	-	-
	2386-2	HSA[LR]	X82107	Male	3	5	1.56596	1.52705	1.54651	-	1.28838	1.66692	1.47765	1.00338	0,73*	1.00338	0.486836	0.074473	0.280654	-	-	-
	2469-3	HSA[LR]	X82107	Male	3	5	1.77365	1.33723	1.55544	-	1.12258	1.41398	1.26828	1.44467	1.40513	1.4249	0.138227	0.145912	0.142069	-	-	-
	3314-2	HSA[LR]	X82107	Female	3	7	1.66352	1.45404	1.55878	-	1.22993	1.22489	1.22741	1.12807	1.50861	1.31834	0.153288	0.245377	0.199332	-	-	-
	3314-3	HSA[LR]	X82107	Female	3	7	1.35866	1.15359	1.25613	-	1.12791	1.19336	1.16063	1.30206	1.18555	1.2438	0.461336	0.202593	0.331965	-	-	-
	3270-4	HSA[LR]	X82107	Male	3	7	1.37171	1.25501	1.31336	-	1.05985	1.10565	1.08275	1.39935	1.19351	1.29643	0.205573	0.38594	0.295757	-	-	-
	3272-1	HSA[LR]	X82107	Male	3	7	1.2449	1.68124	1.46307	-	1.1372	1.2235	1.18035	1.20476	1.24174	1.22325	0.988577	0.315834	0.652205	-	-	-
	3511-4	HSA[LR]	X82107	Female	3	15	1.32217	1.13444	1.22831	-	0.902287	1.06658	0.984436	1.44767	1.30781	1.37774	0.347979	0.288108	0.318044	-	-	-
	3323-2	HSA[LR]	X82107	Male	3	15	1.29975	1.23279	1.26627	-	0.992488	0.935825	0.964157	1.16516	1.38248	1.27382	0.245948	0.202272	0.22411	-	-	-
	3510-2	HSA[LR]	X82107	Female	3	15	1.32527	1.29905	1.31216	-	0.922514	1.19253	1.05752	0.922219	1.33787	1.13005	0.525291	0.335617	0.430454	-	-	-
	3510-3	HSA[LR]	X82107	Female	3	15	1.3322	1.01232	1.17226	-	1.16173	1.13615	1.14894	1.03874	1.49361	1.26617	0.270995	0.253929	0.262462	-	-	-
	5041-2	HSA[LR]	X82107	Female	6	15	2.40247	1.94233	2.1724	-	-	-	-	-	-	-	-	-	-	-	-	-
	5042-1	HSA[LR]	X82107	Male	6	15	1.76964	1.13585	1.45274	-	-	-	-	-	-	-	-	-	-	-	-	-
	5042-2	HSA[LR]	X82107	Male	6	15	-	1.43673	1.43673	-	-	-	-	-	-	-	-	-	-	-	-	-
	5096-1	HSA[LR]	X82107	Female	6	15	3.74462	0.999589	2.37211	-	-	-	-	-	-	-	-	-	-	-	-	-
	5097-1	HSA[LR]	X82107	Male	6	15	3.23999	0.929471	2.08473	-	-	-	-	-	-	-	-	-	-	-	-	-
	3265-1	HSA[LR]	X821-8	Female	3	5	1.18034	1.45707	1.31871	-	1.22982	1.13927	1.18454	1.15315	1.0844	1.11877	0.0186241	0.698178	0.358401	-	-	-
	3267-1	HSA[LR]	X821-8	Female	3	5	1.18408	1.46168	1.32288	-	1.29007	1.18814	1.2391	1.08999	1.00385	1.04692	0.0149203	0.267325	0.141123	-	-	-
	3272-1	HSA[LR]	X821-8	Male	3	5	1.43469	1.77104	1.60287	-	1.20237	1.38568	1.29402	1.10664	1.56315	1.3349	0.0113941	0.507566	0.25948	-	-	-
	2384-4	HSA[LR]	X82108	Female	3	5	1.84997	1.6101	1.73003	-	1.22938	1.3855	1.30744	1.93629	1.50568	1.72099	0.312062	0.384463	0.348263	-	-	-
	2336-3	HSA[LR]	X82108	Female	3	5	2.236	1.63421	1.9351	-	1.30331	1.1535	1.22841	1.52487	2.50901	2.01694	0.355003	0.187256	0.27113	-	-	-
	2468-1	HSA[LR]	X82108	Female	3	5	1.9181	1.58823	1.75316	-	1.36062	1.56339	1.462	1.61516	2.70463	2.15989	0.775798	0.0302123	0.403005	-	-	-
	2469-1	HSA[LR]	X82108	Male	3	5	2.35814	1.60161	1.97988	-	1.26814	1.3009	1.28452	1.61295	1.69773	1.65534	0.38831	0.292873	0.340592	-	-	-
	3271-2	HSA[LR]	X82108	Female	3	7	1.36596	2.23801	1.80198	-	1.49662	1.44803	1.47232	0.930889	1.41481	1.17285	0.212558	0.231228	0.221893	-	-	-
	3313-3	HSA[LR]	X82108	Female	3	7	1.60686	1.71606	1.66146	-	1.25087	1.62827	1.43957	1.14227	1.25055	1.19641	0.568118	0.55176	0.559939	-	-	-
	3268-4	HSA[LR]	X82108	Male	3	7	1.4617	2.11732	1.78951	-	1.7735	1.5371	1.6553	1.66467	1.28668	1.47567	0.552727	0.379844	0.466286	-	-	-
	3266-4	HSA[LR]	X82108	Male	3	7	1.69134	1.87274	1.78204	-	1.23491	1.48659	1.36075	1.1717	1.49769	1.3347	0.382264	0.232052	0.307158	-	-	-
	3271-1	HSA[LR]	X82108	Female	3	15	1.01211	1.14046	1.07628	-	1.61103	1.28721	1.44912	1.04018	1.0732	1.05669	0.786964	0.363999	0.575482	-	-	-
	3313-2	HSA[LR]	X82108	Female	3	15	1.39053	1.08307	1.2368	-	1.37051	1.23886	1.30468	1.15813	1.14057	1.14935	0.534414	0.215848	0.375131	-	-	-
	3268-2	HSA[LR]	X82108	Male	3	15	1.76624	1.05106	1.40865	-	1.67782	1.34487	1.51134	1.0919	1.12799	1.10995	0.805977	0.213358	0.509667	-	-	-
	3266-3	HSA[LR]	X82108	Male	3	15	1.98681	1.24116	1.61398	-	1.64665	1.13988	1.39326	1.45151	0.964546	1.20803	0.234859	0.55952	0.397189	-	-	-
	5042-3	HSA[LR]	X82108	Male	6	15	2.20455	1.61289	1.90872	-	-	-	-	-	-	-	-	-	-	-	-	-
	5096-2	HSA[LR]	X82108	Female	6	15	4.05395	2.13486	3.09441	-	-	-	-	-	-	-	-	-	-	-	-	-
	5096-3	HSA[LR]	X82108	Female	6	15	3.05675	1.82348	2.44011	-	-	-	-	-	-	-	-	-	-	-	-	-
	5097-2	HSA[LR]	X82108	Male	6	15	3.92629	1.8975	2.91189	-	-	-	-	-	-	-	-	-	-	-	-	-
	5097-3	HSA[LR]	X82108	Male	6	15	3.54926	1.5968	2.57303	-	-	-	-	-	-	-	-	-	-	-	-	-
	3265-2	HSA[LR]	X82148	Female	3	5	1.6156	2.15128	1.88344	-	1.40379	1.34614	1.37496	1.27186	1.21626	1.24406	0.432768	0.314617	0.373692	-	-	-
	3265-3	HSA[LR]	X82148	Female	3	5	1.54105	1.31381	1.42743	-	1.38819	1.31448	1.35134	1.25487	1.39421	1.32454	0.288505	0.349089	0.318797	-	-	-
	3265-4	HSA[LR]	X82148	Female	3	5	1.40576	2.42493	1.91535	-	1.38887	1.31563	1.35225	1.56239	1.13705	1.34972	0.444935	0.153007	0.298971	-	-	-
	3267-2	HSA[LR]	X82148	Female	3	5	1.39513	1.5259	1.46052	-	1.32104	1.21766	1.26935	1.11625	1.03723	1.07674	0.715323	0.585064	0.650194	-	-	-
	2972-2	HSA[LR]	X831-4	Male	3	5	1.73489	1.65657	1.69573	-	1.86757	1.44346	1.65551	1.16724	1.14818	1.15771	-	-	-	0.744129	0.20225	0.473189
	3057-2	HSA[LR]	X831-4	Male	3	5	1.26127	1.52003	1.39065	-	1.12704	1.31163	1.21934	1.55995	1.76284	1.66139	-	-	-	0.473919	0.792004	0.632961
	2911-2	HSA[LR]	X831-4	Female	3	5	1.66665	1.55383	1.61024	-	1.3738	1.56711	1.47046	1.33243	1.63763	1.48503	-	-	-	0.838712	0.576408	0.70756
	2971-2	HSA[LR]	X831-4	Female	3	5	1.37205	1.66404	1.51805	-	1.39004	1.51418	1.45211	1.15843	1.20451	1.18147	-	-	-	0.25944	0.57083	0.415135
	2972-4	HSA[LR]	X83104	Male	3	5	1.52824	1.70849	1.61837	-	1.99243	1.6989	1.84567	1.58002	1.43052	1.50527	-	-	-	0.738617	0.612342	0.67548
	3057-4	HSA[LR]	X83104	Male	3	5	1.40672	1.65233	1.52952	-	1.25737	1.47801	1.36769	1.41516	1.33376	1.37446	-	-	-	0.25402	0.679796	0.466908
	3058-3	HSA[LR]	X83104	Female	3	5	1.36609	1.83269	1.59939	-	1.22017	1.40137	1.31077	2.3339	1.61762	1.97576	-	-	-	0.235445	0.25134	0.243392
	3140-1	HSA[LR]	X83104	Male	3	5	1.94408	1,26*	1.94408	-	1.68333	1.83479	1.75906	1.46371	1.07006	1.26688	-	-	-	0.73845	0.245009	0.49173

### Sheet: Functional rescue
	Sample ID	Genotipe	Treatment	Sex	Dose (mg/kg)	Time dose (days)	Strength/BW before injection (g/g)	Strength/BW after injection (g/g)	Myotonia grade after injection	Strength/BW front legs after injection (g/g)	Strength/BW rear legs after injection (g/g)
	312-1	HSA[LR]	PBS	Male	0	5	2.1863	1.83094	10	-	-
	635-1	HSA[LR]	PBS	Male	0	5	2.72176	2.84514	10	-	-
	909-1	HSA[LR]	PBS	Male	0	5	2.04021	2.47168	10	-	-
	912-1	HSA[LR]	PBS	Male	0	5	1.76511	2.70926	10	-	-
	916-1	HSA[LR]	PBS	Male	0	5	2.36729	2.52077	10	-	-
	1356-1	HSA[LR]	PBS	Male	0	5	3.08386	2.99038	10	-	-
	1254-1	HSA[LR]	PBS	Male	0	5	2.78338	2.75661	10	-	-
	2384-1	HSA[LR]	PBS	Female	0	5	3.61243	3.58906	9	-	-
	2385-1	HSA[LR]	PBS	Female	0	5	3.96574	3.10853	10	-	-
	2386-1	HSA[LR]	PBS	Male	0	5	3.02051	2.74615	8	-	-
	3269-1	HSA[LR]	PBS	Female	0	7	3.38452	3.26159	10	-	-
	3268-3	HSA[LR]	PBS	Male	0	7	2.76206	2.66562	9	-	-
	3270-1	HSA[LR]	PBS	Male	0	7	3.5914	3.17687	9	-	-
	3271-3	HSA[LR]	PBS	Female	0	15	3.23294	3.10596	-	-	-
	3268-2	HSA[LR]	PBS	Male	0	15	2.27632	2.76562	-	-	-
	3266-2	HSA[LR]	PBS	Male	0	15	2.55731	2.92004	-	-	-
	3270-1	HSA[LR]	PBS	Male	0	15	2.42357	2.93429	-	-	-
	3511-1	HSA[LR]	PBS	Female	0	15	4.26852	3.42192	-	-	-
	2972-1	HSA[LR]	PBS	Male	0	5	2.5	3.58333	8	-	-
	3057-1	HSA[LR]	PBS	Male	0	5	2.39042	2.5	9	-	-
	2911-1	HSA[LR]	PBS	Female	0	5	3.35343	3.64516	10	-	-
	3058-1	HSA[LR]	PBS	Female	0	5	3.15104	3.882	10	-	-
	2971-1	HSA[LR]	PBS	Female	0	5	4.23205	3.36745	10	-	-
	3214-2	FVB	PBS	Male	0	15	3.57075	3.84111	-	-	-
	3142-1	FVB	PBS	Male	0	15	4.79008	5.46795	-	-	-
	3141-1	FVB	PBS	Female	0	15	5.07955	4.74699	-	-	-
	3141-2	FVB	PBS	Female	0	15	4.94094	5.05138	-	-	-
	3850-1	FVB	PBS	Male	0	15	5.22273	5.13602	-	-	-
	846	DMSXL	PBS	Male	0	30	-	-	-	0.5	1
	926	DMSXL	PBS	Male	0	30	-	-	-	0.6	0.4
	1373	DMSXL	PBS	Male	0	30	-	-	-	0.5	1.3
	13777	DMSXL	PBS	Male	0	30	-	-	-	0.6	1.1
	13817	DMSXL	PBS	Male	0	30	-	-	-	0.5	1
	13830	DMSXL	PBS	Male	0	30	-	-	-	0.4	0.9
	513-4	HSA[LR]	X821	Male	100	5	2.39747	3.2852	6	-	-
	635-3	HSA[LR]	X821	Male	100	5	2.68692	4	7	-	-
	636-1	HSA[LR]	X821	Male	100	5	2.3561	2.68087	7	-	-
	927	DMSXL	X821	Male	25	30	-	-	-	0.7	1.4
	1398	DMSXL	X821	Male	25	30	-	-	-	0.8	1
	1399	DMSXL	X821	Male	25	30	-	-	-	0.6	1
	13806	DMSXL	X821	Male	25	30	-	-	-	0.5	1.4
	2189	DMSXL	X821	Male	25	30	-	-	-	0.4	1.2
	13835	DMSXL	X821	Male	25	30	-	-	-	0.4	1.4
	2384-3	HSA[LR]	X821-7	Female	3	5	3.7205	4.40092	4	-	-
	2336-2	HSA[LR]	X821-7	Female	3	5	4.04255	5.59921	6	-	-
	2385-2	HSA[LR]	X821-7	Female	3	5	3.16267	4.01887	10	-	-
	2337-2	HSA[LR]	X821-7	Male	3	5	2.9402	3.70441	5	-	-
	2385-4	HSA[LR]	5'X82107	Female	3	5	2.85122	5.31944	4	-	-
	2468-3	HSA[LR]	5'X82107	Female	3	5	3.14049	4.70301	5	-	-
	2469-2	HSA[LR]	5'X82107	Male	3	5	3.11856	3.65164	10	-	-
	2468-2	HSA[LR]	X82107	Female	3	5	3.65006	5.37821	4	-	-
	2385-3	HSA[LR]	X82107	Female	3	5	3.9071	4.36614	5	-	-
	2386-2	HSA[LR]	X82107	Male	3	5	2.52528	4.56594	4	-	-
	2469-3	HSA[LR]	X82107	Male	3	5	2.82488	3.53215	8	-	-
	3314-2	HSA[LR]	X82107	Female	3	7	2.98712	4.884	9	-	-
	3314-3	HSA[LR]	X82107	Female	3	7	3.09922	5.36728	7	-	-
	3270-4	HSA[LR]	X82107	Male	3	7	2.70695	4.05777	4	-	-
	3272-1	HSA[LR]	X82107	Male	3	7	2.66853	3.47222	9	-	-
	3511-4	HSA[LR]	X82107	Female	3	15	3.88418	4.43867	10	-	-
	3323-2	HSA[LR]	X82107	Male	3	15	2.51472	2.74891	10	-	-
	3510-2	HSA[LR]	X82107	Female	3	15	2.80521	3.50556	10	-	-
	3510-3	HSA[LR]	X82107	Female	3	15	3.42284	4.03086	9	-	-
	5041-2	HSA[LR]	X82107	Female	6	15	3.0013	4.59415	-	-	-
	5042-1	HSA[LR]	X82107	Male	6	15	3.13753	3.74886	-	-	-
	5042-2	HSA[LR]	X82107	Male	6	15	3.00505	3.89524	-	-	-
	5096-1	HSA[LR]	X82107	Female	6	15	2.96043	3.96535	-	-	-
	5097-1	HSA[LR]	X82107	Male	6	15	2.90066	3.74583	-	-	-
	3265-1	HSA[LR]	X821-8	Female	3	5	3.31373	3.96763	10	-	-
	3267-1	HSA[LR]	X821-8	Female	3	5	2.69697	4.64286	7	-	-
	3272-1	HSA[LR]	X821-8	Male	3	5	3.43678	4.0549	10	-	-
	2384-4	HSA[LR]	X82108	Female	3	5	3.60236	4.28346	5	-	-
	2336-3	HSA[LR]	X82108	Female	3	5	3.50612	5.34794	1	-	-
	2468-1	HSA[LR]	X82108	Female	3	5	3.22124	4.73746	0	-	-
	2469-1	HSA[LR]	X82108	Male	3	5	2.3004	3.76462	5	-	-
	3271-2	HSA[LR]	X82108	Female	3	7	3.50822	4.18881	9	-	-
	3313-3	HSA[LR]	X82108	Female	3	7	3.27976	4.34802	9	-	-
	3268-4	HSA[LR]	X82108	Male	3	7	3.18699	4.07753	6	-	-
	3266-4	HSA[LR]	X82108	Male	3	7	2.86513	3.09848	7	-	-
	3271-1	HSA[LR]	X82108	Female	3	15	3.05574	4.07898	10	-	-
	3313-2	HSA[LR]	X82108	Female	3	15	4.61738	5.30212	10	-	-
	3268-2	HSA[LR]	X82108	Male	3	15	3.51728	3.48671	8	-	-
	3266-3	HSA[LR]	X82108	Male	3	15	2.98667	3.17851	10	-	-
	5042-3	HSA[LR]	X82108	Male	6	15	2.8986	4.13522	-	-	-
	5096-2	HSA[LR]	X82108	Female	6	15	3.48777	4.09819	-	-	-
	5096-3	HSA[LR]	X82108	Female	6	15	3.0366	5.00196	-	-	-
	5097-2	HSA[LR]	X82108	Male	6	15	3.36937	3.97604	-	-	-
	5097-3	HSA[LR]	X82108	Male	6	15	2.92144	3.31111	-	-	-
	3265-2	HSA[LR]	X82148	Female	3	5	3.1235	3.90836	7	-	-
	3265-3	HSA[LR]	X82148	Female	3	5	3.82865	3.84755	8	-	-
	3265-4	HSA[LR]	X82148	Female	3	5	2.81264	4.57241	6	-	-
	3267-2	HSA[LR]	X82148	Female	3	5	2.7998	4.53484	10	-	-
	2972-2	HSA[LR]	X831-4	Male	3	5	2.7703	4.05167	7	-	-
	3057-2	HSA[LR]	X831-4	Male	3	5	3.21824	4.21905	6	-	-
	2911-2	HSA[LR]	X831-4	Female	3	5	3.03321	3.69496	5	-	-
	2971-2	HSA[LR]	X831-4	Female	3	5	3.1129	4.68852	6	-	-
	2972-4	HSA[LR]	X83104	Male	3	5	2.8805	4.18634	7	-	-
	3057-4	HSA[LR]	X83104	Male	3	5	3.17219	3.82588	3	-	-
	3058-3	HSA[LR]	X83104	Female	3	5	3.04315	5.16377	4	-	-
	3140-1	HSA[LR]	X83104	Male	3	5	2.90012	4.13135	5	-	-

### Sheet: Splicing recovery
	Sample ID	Genotipe	Treatment	Sex	Dose (mg/kg)	Time dose (days)	Gast. Ψ Nfix Ex7	Quads Ψ Nfix Ex7	Gast. Ψ Atp2A1 Ex22	Quads Ψ Atp2A1 Ex22	Gast. Ψ Clcn1 Ex7a	Quads Ψ Clcn1 Ex7a	Gast. Ψ MBNL1 Ex5	Quads Ψ MBNL1 Ex5	Gast. Overall PSR	Quads Overall PSR	Tibialis Ψ Numa1 Ex16	Gast. Ψ Numa1 Ex16	Gast Bin1	Quads Bin1	Gast Cacna1	Quads Cacna1
	312-1	HSA[LR]	PBS	Male	0	5	75.3372	45.1008	14.7645	45.6612	22.2044	12.572	-	-	-	-	-	-	-	-	-	-
	635-1	HSA[LR]	PBS	Male	0	5	81.7606	57.3231	9.02198	30.5475	23.9085	22.1567	-	-	-	-	-	-	-	-	-	-
	909-1	HSA[LR]	PBS	Male	0	5	71.3777	51.1768	41.7143	36.7549	17.3556	21.5753	-	-	-	-	-	-	-	-	-	-
	912-1	HSA[LR]	PBS	Male	0	5	77.7939	46.0209	22.0289	38.1343	25.5281	21.9502	-	-	-	-	-	-	-	-	-	-
	916-1	HSA[LR]	PBS	Male	0	5	85.5516	58.2291	13.0649	34.6441	16.8941	21.2485	-	-	-	-	-	-	-	-	-	-
	1356-1	HSA[LR]	PBS	Male	0	5	73.6945	55.1434	23.1356	33.1503	24.6317	22.2476	-	-	-	-	-	-	-	-	-	-
	1254-1	HSA[LR]	PBS	Male	0	5	57.694	52.6145	40.4961	22.1877	19.1689	17.0884	-	-	-	-	-	-	-	-	-	-
	2384-1	HSA[LR]	PBS	Female	0	5	54.7437	59.518	11.8876	14.3556	25.9337	25.9562	27.2847	26.7173	0.707545	-0.194686	-	-	-	-	-	-
	2385-1	HSA[LR]	PBS	Female	0	5	62.2111	54.2085	9.67325	11.8893	40.4789	34.0491	33.6665	27.5115	-23.7567	-6.31573	-	-	-	-	-	-
	2386-1	HSA[LR]	PBS	Male	0	5	47.7653	53.8508	36.8625	24.7191	23.8956	27.8074	17.9423	24.3585	23.0492	6.51041	-	-	-	-	-	-
	3269-1	HSA[LR]	PBS	Female	0	7	64.3247	72.4811	19.5318	27.4454	34.9013	37.9595	37.0399	33.9033	-0.998493	-2.54954	-	-	-	-	-	-
	3268-3	HSA[LR]	PBS	Male	0	7	72.5862	68.6094	20.6478	28.7379	32.6754	32.3208	32.4768	35.5817	0.998493	2.54954	-	-	-	-	-	-
	3270-1	HSA[LR]	PBS	Male	0	7	59.7489	51.1692	20.205	26.4736	22.9213	26.507	31.1787	23.211	4.67573	-0.344337	-	-	-	-	-	-
	3271-3	HSA[LR]	PBS	Female	0	15	62.892	54.8467	21.1397	16.1605	30.5319	29.6592	41.2533	44.2516	3.70054	8.73723	-	-	88.2266	89.5191	85.4985	87.0173
	3268-2	HSA[LR]	PBS	Male	0	15	53.5482	60.3187	15.1622	10.0111	27.2795	40.2489	41.4337	48.6648	8.47642	-20.7127	-	-	88.3042	88.688	85.944	70.1423
	3266-2	HSA[LR]	PBS	Male	0	15	68.1351	60.1944	13.4399	12.1816	24.2804	33.6326	48.7877	52.3347	2.5993	-8.16512	-	-	88.4989	88.1863	86.8408	80.9635
	3270-1	HSA[LR]	PBS	Male	0	15	70.9102	55.392	10.9805	15.4178	30.9884	24.994	47.2194	48.3099	-18.6306	15.2722	-	-	80.7191	90.838	82.5005	91.008
	3511-1	HSA[LR]	PBS	Female	0	15	48.749	51.9498	10.8484	10.1099	29.1999	32.25	38.185	48.6928	3.85431	4.86844	-	-	84.2862	89.49	86.0335	86.3127
	2972-1	HSA[LR]	PBS	Male	0	5	54.2085	41.7867	29.0561	31.7969	32.4288	30.0788	18.9197	29.4142	-0.253266	-0.805303	-	-	-	-	-	-
	3057-1	HSA[LR]	PBS	Male	0	5	49.361	45.2648	26.3757	36.5077	28.1078	18.3867	14.5892	33.3923	10.9298	7.68649	-	-	-	-	-	-
	2911-1	HSA[LR]	PBS	Female	0	5	68.2303	51.5571	11.8893	18.7736	34.0491	23.5145	35.1384	21.4961	-32.4976	3.24479	-	-	-	-	-	-
	3058-1	HSA[LR]	PBS	Female	0	5	48.5737	52.6271	27.901	21.9207	19.2126	27.1357	23.3567	22.6194	12.4914	-1.36692	-	-	-	-	-	-
	2971-1	HSA[LR]	PBS	Female	0	5	43.9056	55.3915	15.941	17.1185	17.0581	26.2436	27.5115	28.0568	9.32958	-8.75906	-	-	-	-	-	-
	3214-2	FVB	PBS	Male	0	15	0	9.75278	100	100	3.09759	2.93606	0	0	105.194	99.0525	-	-	-	-	-	-
	3142-1	FVB	PBS	Male	0	15	12.0391	9.10843	100	100	3.34966	2.65987	0	0	98.4121	99.6533	-	-	-	-	-	-
	3141-1	FVB	PBS	Female	0	15	9.57648	9.40204	100	100	2.5216	1.51816	0	0	100.528	100.55	-	-	-	-	-	-
	3141-2	FVB	PBS	Female	0	15	13.5278	8.1801	100	100	2.538	1.47087	0	0	98.3645	101.249	-	-	-	-	-	-
	3850-1	FVB	PBS	Male	0	15	9.46452	9.94407	100	100	5.81129	2.34471	0	0	97.5016	99.4957	-	-	-	-	-	-
	846	DMSXL	PBS	Male	0	30	-	-	-	-	-	-	-	-	-	-	68.4	100	-	-	-	-
	926	DMSXL	PBS	Male	0	30	-	-	-	-	-	-	-	-	-	-	60.4	89.4	-	-	-	-
	1373	DMSXL	PBS	Male	0	30	-	-	-	-	-	-	-	-	-	-	79.2	91.3	-	-	-	-
	13777	DMSXL	PBS	Male	0	30	-	-	-	-	-	-	-	-	-	-	69.4	93.7	-	-	-	-
	13817	DMSXL	PBS	Male	0	30	-	-	-	-	-	-	-	-	-	-	68.1	89.4	-	-	-	-
	13830	DMSXL	PBS	Male	0	30	-	-	-	-	-	-	-	-	-	-	75.5	90.7	-	-	-	-
	513-4	HSA[LR]	X821	Male	100	5	39.1046	37.722	63.9177	62.954	8.47177	5.40354	-	-	-	-	-	-	-	-	-	-
	635-3	HSA[LR]	X821	Male	100	5	42.2751	43.9895	100	55.2573	0	11.2325	-	-	-	-	-	-	-	-	-	-
	636-1	HSA[LR]	X821	Male	100	5	51.1911	34.1846	45.1377	59.5403	13.5022	6.14501	-	-	-	-	-	-	-	-	-	-
	927	DMSXL	X821	Male	25	30	-	-	-	-	-	-	-	-	-	-	87.3	97.9	-	-	-	-
	1398	DMSXL	X821	Male	25	30	-	-	-	-	-	-	-	-	-	-	87.5	95.1	-	-	-	-
	1399	DMSXL	X821	Male	25	30	-	-	-	-	-	-	-	-	-	-	90	94.9	-	-	-	-
	13806	DMSXL	X821	Male	25	30	-	-	-	-	-	-	-	-	-	-	84.6	87.7	-	-	-	-
	2189	DMSXL	X821	Male	25	30	-	-	-	-	-	-	-	-	-	-	62	91	-	-	-	-
	13835	DMSXL	X821	Male	25	30	-	-	-	-	-	-	-	-	-	-	84.9	90.6	-	-	-	-
	2384-3	HSA[LR]	X821-7	Female	3	5	60.5239	56.4817	9.26469	21.407	31.1929	24.4361	31.0985	27.9365	-11.8104	3.79808	-	-	-	-	-	-
	2336-2	HSA[LR]	X821-7	Female	3	5	50.7015	49.3153	34.0066	33.3961	13.6027	16.2937	21.5494	25.1796	26.7967	21.4015	-	-	-	-	-	-
	2385-2	HSA[LR]	X821-7	Female	3	5	66.0476	58.3124	7.24345	8.71404	25.5925	16.3005	30.1872	19.717	-9.31872	14.3465	-	-	-	-	-	-
	2337-2	HSA[LR]	X821-7	Male	3	5	47.4877	58.4871	40.5264	11.9321	13.53	27.5935	18.2522	24.9799	33.7707	-0.224469	-	-	-	-	-	-
	2385-4	HSA[LR]	5'X82107	Female	3	5	56.5829	44.2383	26.1272	34.7909	15.0186	18.5828	17.9449	24.5908	23.2508	22.9954	-	-	-	-	-	-
	2468-3	HSA[LR]	5'X82107	Female	3	5	39.9651	53.6629	56.2577	31.178	13.2184	21.3202	16.3185	23.3883	44.875	15.4702	-	-	-	-	-	-
	2469-2	HSA[LR]	5'X82107	Male	3	5	45.1757	66.5017	19.4534	14.2003	17.3428	32.8552	22.8285	26.9037	20.5567	-10.5353	-	-	-	-	-	-
	2468-2	HSA[LR]	X82107	Female	3	5	54.1471	41.1654	33.8997	21.3343	12.4012	20.093	21.2824	17.4327	26.2717	26.0294	-	-	-	-	-	-
	2385-3	HSA[LR]	X82107	Female	3	5	38.4883	43.5122	61.6187	39.6037	9.60707	19.1002	17.1058	23.9181	49.983	24.999	-	-	-	-	-	-
	2386-2	HSA[LR]	X82107	Male	3	5	50.0652	45.1025	33.3624	35.4349	11.903	17.9921	17.3461	24.3128	32.5336	23.536	-	-	-	-	-	-
	2469-3	HSA[LR]	X82107	Male	3	5	43.8472	49.3033	35.8176	28.657	11.356	23.6474	18.3266	25.1748	36.2575	13.1976	-	-	-	-	-	-
	3314-2	HSA[LR]	X82107	Female	3	7	53.1192	41.2045	17.3784	27.8075	21.9898	22.7166	28.795	23.2627	9.767	10.4852	-	-	-	-	-	-
	3314-3	HSA[LR]	X82107	Female	3	7	53.0668	39.9886	21.3799	31.7837	22.4682	21.3495	28.1819	22.1656	11.0847	15.159	-	-	-	-	-	-
	3270-4	HSA[LR]	X82107	Male	3	7	30.3024	28.7528	58.6301	59.8573	11.7177	12.4237	17.764	15.1153	53.6603	48.337	-	-	-	-	-	-
	3272-1	HSA[LR]	X82107	Male	3	7	59.7674	54.7109	12.5055	19.586	28.1926	28.6816	37.1429	32.0784	-7.99864	-15.8858	-	-	-	-	-	-
	3511-4	HSA[LR]	X82107	Female	3	15	37.5493	41.8139	29.0289	17.4035	22.8586	29.5782	22.7736	22.4868	24.061	15.6495	-	-	-	-	-	-
	3323-2	HSA[LR]	X82107	Male	3	15	47.9296	39.6607	13.4838	14.2744	26.2706	33.3591	26.3014	21.8065	7.23618	13.3835	-	-	-	-	-	-
	3510-2	HSA[LR]	X82107	Female	3	15	59.2108	44.1394	22.2968	21.0703	22.0631	31.0486	30.1345	22.528	5.21963	14.1511	-	-	-	-	-	-
	3510-3	HSA[LR]	X82107	Female	3	15	60.9282	46.1311	9.56566	13.4823	38.2328	32.5459	40.4559	23.4234	-25.3023	8.80915	-	-	-	-	-	-
	5041-2	HSA[LR]	X82107	Female	6	15	42.5556	41.7845	19.0841	21.1437	27.842	26.5138	30.1742	48.1595	15.2081	18.3242	-	-	87.006	89.8047	85.3075	89.0444
	5042-1	HSA[LR]	X82107	Male	6	15	62.0309	42.0048	15.7299	8.66679	33.1238	31.1487	45.1848	54.5963	11.0758	-1.09064	-	-	91.7418	87.9949	90.864	80.1167
	5042-2	HSA[LR]	X82107	Male	6	15	57.8752	48.8917	18.8399	22.5929	33.0722	24.9415	43.961	44.1034	12.6537	16.1016	-	-	90.3353	90.5311	91.6959	86.0781
	5096-1	HSA[LR]	X82107	Female	6	15	47.2291	41.6573	17.295	32.3704	28.7381	22.3922	35.2392	33.4108	20.6678	35.742	-	-	90.9816	92.6236	89.1443	91.4019
	5097-1	HSA[LR]	X82107	Male	6	15	44.2109	45.3945	19.2128	14.364	25.3632	33.5652	36.6018	37.9773	29.485	21.0123	-	-	94.3186	90.462	90.01	93.4565
	3265-1	HSA[LR]	X821-8	Female	3	5	62.232	56.1494	17.7525	23.7795	18.1847	19.7125	25.7113	25.8517	7.22534	11.0404	-	-	-	-	-	-
	3267-1	HSA[LR]	X821-8	Female	3	5	54.769	45.2852	34.9359	45.4571	13.7564	12.4911	23.5164	20.6327	22.8597	35.0459	-	-	-	-	-	-
	3272-1	HSA[LR]	X821-8	Male	3	5	58.2741	60.1464	17.5908	21.1265	17.4944	23.2185	38.0722	37.2181	-1.77621	-5.98737	-	-	-	-	-	-
	2384-4	HSA[LR]	X82108	Female	3	5	43.2297	50.6903	25.465	16.9862	14.1918	25.1247	19.5188	27.2795	29.5845	5.56631	-	-	-	-	-	-
	2336-3	HSA[LR]	X82108	Female	3	5	45.8879	24.083	18.3046	67.683	22.3866	20.2877	29.4943	14.7457	8.74255	51.5404	-	-	-	-	-	-
	2468-1	HSA[LR]	X82108	Female	3	5	28.8605	25.7201	80.9337	54.8699	11.4224	14.3715	11.0987	16.0984	65.2207	50.9729	-	-	-	-	-	-
	2469-1	HSA[LR]	X82108	Male	3	5	39.632	42.171	48.8498	39.5078	8.10022	14.8981	13.3988	22.1977	50.3352	31.2104	-	-	-	-	-	-
	3271-2	HSA[LR]	X82108	Female	3	7	61.8949	65.7265	35.9249	33.3052	27.1383	27.5964	32.1786	29.2414	17.5885	13.4602	-	-	-	-	-	-
	3313-3	HSA[LR]	X82108	Female	3	7	64.9015	62.1403	22.6334	33.3106	27.1311	25.7029	30.009	27.0347	13.8623	21.5137	-	-	-	-	-	-
	3268-4	HSA[LR]	X82108	Male	3	7	54.8587	62.5466	37.2221	45.3906	20.2826	26.1351	27.034	28.806	27.7595	20.3813	-	-	-	-	-	-
	3266-4	HSA[LR]	X82108	Male	3	7	55.3486	50.8869	26.1277	32.8043	25.5218	30.724	-	29.6837	24.638	22.7434	-	-	-	-	-	-
	3271-1	HSA[LR]	X82108	Female	3	15	53.6885	60.1597	35.0319	41.5752	22.1155	25.0431	27.3539	29.2414	23.2202	13.2905	-	-	-	-	-	-
	3313-2	HSA[LR]	X82108	Female	3	15	55.3699	61.9349	26.0964	31.5559	23.0909	26.9824	32.5632	30.0347	15.1448	6.58109	-	-	-	-	-	-
	3268-2	HSA[LR]	X82108	Male	3	15	50.0073	58.2164	41.696	38.1594	25.8248	27.7362	23.5488	28.806	26.5457	10.8556	-	-	-	-	-	-
	3266-3	HSA[LR]	X82108	Male	3	15	61.9369	61.697	28.0491	34.3758	23.3255	26.5713	31.7117	29.6837	13.0824	8.31778	-	-	-	-	-	-
	5042-3	HSA[LR]	X82108	Male	6	15	40.7785	55.3034	17.5478	15.82	25.0884	26.1011	37.3067	41.5939	22.6692	22.0944	-	-	91.1733	90.905	87.3975	95.4915
	5096-2	HSA[LR]	X82108	Female	6	15	34.7114	42.2811	18.0742	29.7183	27.4433	20.264	38.872	20.6837	12.015	46.0063	-	-	83.2161	91.7825	88.1099	97.3495
	5096-3	HSA[LR]	X82108	Female	6	15	35.7386	34.5509	16.488	22.9565	29.1158	14.8593	38.3862	12.544	19.7595	39.6867	-	-	87.9151	90.5056	90.0861	84.1028
	5097-2	HSA[LR]	X82108	Male	6	15	26.6258	48.3575	17.6312	20.4113	26.5825	22.7169	34.083	22.0578	21.2759	32.0811	-	-	87.0479	92.5018	86.4341	88.7231
	5097-3	HSA[LR]	X82108	Male	6	15	52.7458	47.6213	16.1735	19.4967	29.9692	24.2991	43.8575	29.0304	14.1055	25.6749	-	-	91.1173	91.3148	89.0924	87.797
	3265-2	HSA[LR]	X82148	Female	3	5	57.7227	59.3545	15.7557	22.9726	19.3342	23.3768	33.5497	29.6598	0.526584	2.06086	-	-	-	-	-	-
	3265-3	HSA[LR]	X82148	Female	3	5	55.4074	44.7426	19.1666	39.3287	13.9669	13.7574	25.9298	20.9824	15.125	31.9889	-	-	-	-	-	-
	3265-4	HSA[LR]	X82148	Female	3	5	51.487	45.963	28.1076	47.3228	14.9365	15.5459	19.7942	17.8302	24.955	35.099	-	-	-	-	-	-
	3267-2	HSA[LR]	X82148	Female	3	5	61.0815	54.7123	19.8522	27.9317	19.5654	18.9632	31.7687	27.5803	1.44832	12.1042	-	-	-	-	-	-
	2972-2	HSA[LR]	X831-4	Male	3	5	54.6885	43.1207	19.7505	31.0488	22.1696	15.5088	22.658	16.9767	3.86709	25.5456	-	-	-	-	-	-
	3057-2	HSA[LR]	X831-4	Male	3	5	36.192	50.6935	48.4566	22.2049	22.8307	18.317	12.7236	22.3421	33.2829	9.82518	-	-	-	-	-	-
	2911-2	HSA[LR]	X831-4	Female	3	5	56.3859	49.4859	16.5629	27.2543	24.1376	16.7622	22.8327	23.7423	-0.472807	12.669	-	-	-	-	-	-
	2971-2	HSA[LR]	X831-4	Female	3	5	50.6313	48.4481	24.5955	17.7282	23.3449	17.9207	20.3418	24.4458	8.86182	8.21483	-	-	-	-	-	-
	2972-4	HSA[LR]	X83104	Male	3	5	50.2029	57.2397	23.7906	21.5369	20.4353	18.5828	20.2773	21.0544	12.1177	6.41758	-	-	-	-	-	-
	3057-4	HSA[LR]	X83104	Male	3	5	25.0372	42.4231	46.1739	28.9187	21.3909	21.3202	12.2461	19.2594	40.981	16.8067	-	-	-	-	-	-
	3058-3	HSA[LR]	X83104	Female	3	5	25.4903	26.7973	66.9028	43.974	26.227	32.8552	10.5593	17.6925	43.8268	20.4452	-	-	-	-	-	-
	3140-1	HSA[LR]	X83104	Male	3	5	50.9731	49.3157	11.678	19.7063	23.2311	20.093	23.2112	21.4082	1.63899	8.77473	-	-	-	-	-	-

### Sheet: AntimiR distribution
	Sample ID	Genotipe	Treatment	Sex	Dose (mg/kg)	Time dose (days)	Quads antimiR (ng/g)	Gast antimiR (ng/g)
	2384-3	HSA[LR]	X821-7	Female	3	5	82.5721	75.6285
	2336-2	HSA[LR]	X821-7	Female	3	5	73.3906	69.4542
	2385-2	HSA[LR]	X821-7	Female	3	5	69.3485	58.1909
	2337-2	HSA[LR]	X821-7	Male	3	5	87.1163	66.1054
	2468-2	HSA[LR]	X82107	Female	3	5	730.601	2147.39
	2385-3	HSA[LR]	X82107	Female	3	5	150.263	839.367
	2386-2	HSA[LR]	X82107	Male	3	5	-	780.337
	2469-3	HSA[LR]	X82107	Male	3	5	43.1919	642.787
	3265-1	HSA[LR]	X821-8	Female	3	5	629.787	1077
	3267-1	HSA[LR]	X821-8	Female	3	5	593.371	599.205
	3272-1	HSA[LR]	X821-8	Male	3	5	409.79	503.332
	2384-4	HSA[LR]	X82108	Female	3	5	1170.67	3686.5
	2336-3	HSA[LR]	X82108	Female	3	5	1141.65	1928.43
	2468-1	HSA[LR]	X82108	Female	3	5	8668.39	1400.46
	2469-1	HSA[LR]	X82108	Male	3	5	2566.7	1232.22

### Sheet: Blood parameters
	Sample ID	Genotipe	Treatment	Sex	Dose (mg/kg)	Time dose (days)	Platelets	Stab cells %	Seg cells %	Basophils %	Eosinophils %	Lymphocytes %	Monocytes %	Creatinine (mg/dL)	Cholesterol (mg/dL)	Glucose (mg/dL)	Triglycerides (mg/dL)	Amylase (U/L)	Alkaline Phosphatase U/L	ALT U/L	AST U/L	Bilirubin (mg/dL)	C.P.K (U/L)	Bile Acids (µmol/L)	L.D.H (U/L)
	312-1	HSA[LR]	PBS	Male	0	5	*	*	*	*	*	*	*	0.34	198	274.87	223.4	3032	53	47	66	0.04	211	0.7	967
	635-1	HSA[LR]	PBS	Male	0	5	1083	1	24	0	4	68	3	0.23	214	201.74	325.3	3195	64	31	57	0.06	123	0.9	924
	909-1	HSA[LR]	PBS	Male	0	5		0	27	0	4	67	2	0.31	161	181.97	225.6	3063	57	34	141	0.06	224	88.4	1093
	912-1	HSA[LR]	PBS	Male	0	5	1146	0	26	0	2	69	3	0.29	160	149.94	223.2	3040	51	37	78	0.05	92	0.4	1243
	916-1	HSA[LR]	PBS	Male	0	5	5819	0	28	0	6	58	8	0.23	198	204.96	197.7	2706	68	41	154	0.11	184	0.8	1416
	513-4	HSA[LR]	X821	Male	100	5	*	*	*	*	*	*	*	0.17	178	168.68	198.8	3115	50	34	138	0.06	487	0.7	1013
	635-3	HSA[LR]	X821	Male	100	5	753	1	27	0	5	55	12	0.18	196	211.84	230.8	3034	46	34	71	0.07	241	0.7	972
	636-1	HSA[LR]	X821	Male	100	5	939	1	25	0	4	67	3	0.23	177	182.75	128.1	2932	52	45	235	0.11	3242	0.3	1091
